# Volatiles from *Serratia marcescens, S. proteamaculans*, and *Bacillus subtilis* Inhibit Growth of *Rhizopus stolonifer* and Other Fungi

**DOI:** 10.1101/2020.09.07.286443

**Authors:** Derreck Carter-House, Joshua Chung, Skylar McDonald, Kerry Mauck, Jason E Stajich

## Abstract

The common soil bacteria *Serratia marcescens, Serratia proteamaculans*, and *Bacillus subtilis* produce small molecular weight volatile compounds that are fungistatic against multiple species, including the zygomycete mold *Rhizopus stolonifer* (Mucoromycota) and the model filamentous mold *Neurospora crassa* (Ascomycota). The compounds or the bacteria can be exploited in development of biological controls to prevent establishment of fungi on food and surfaces. Here, we quantified and identified bacteria-produced volatiles using headspace sampling and gas chromatography-mass spectrometry. We found that each bacterial species in culture has a unique volatile profile consisting of dozens of compounds. Using multivariate statistical approaches, we identified compounds in common or unique to each species. Our analysis suggested that three compounds, dimethyl trisulfide, anisole, and 2-undecanone, are characteristic of the volatiles emitted by these antagonistic bacteria. We developed bioassays for testing inhibition of each compound and found dimethyl trisulfide and anisole were the most potent. This work establishes a pipeline for translating volatile profiles of cultured bacteria into high quality candidate fungistatic compounds which may be useful in combination as antifungal control products.
