## Supplemental Table 1 for "Volatiles from *Serratia marcescens, S. proteamaculans*, and *Bacillus subtilis* Inhibit Growth of *Rhizopus stolonifer* and Other Fungi"

Trial 1	595 nm
Hours	0.5	1	1.5	2	2.5	3	3.5	4	4.5	5	5.5	6	6.5	7	7.5	8	8.5	9	9.5	10	10.5	11	11.5	12	12.5	13	13.5	14	14.5	15	15.5	16	16.5	17	17.5	18	18.5	19	19.5	20	20.5	21	21.5	22	22.5	23	23.5	24
Bacillus subtilis (E9)	0.434562501	0.421762504	0.427962501	0.442287501	0.454	0.470887497	0.485400002	0.522775009	0.575649999	0.626687504	0.692962505	0.770249993	0.854775004	0.92075	0.993299998	1.036312521	1.075074986	1.116012484	1.173587486	1.198675007	1.226762503	1.253575012	1.276049986	1.294387504	1.301449984	1.324000016	1.34799999	1.354312494	1.36892499	1.382399991	1.400637478	1.408087492	1.413562521	1.423675001	1.433862507	1.44318752	1.443725005	1.455799997	1.469274998	1.482737496	1.490724996	1.495799989	1.496975005	1.511950001	1.510924995	1.534337521	1.526562497	1.52571249
Serratia marcescens	0.43905	0.423774999	0.436375003	0.448850002	0.461199999	0.477737501	0.492600005	0.526912499	0.574974999	0.634774998	0.716937497	0.814512499	0.912425004	0.986624979	1.060100004	1.094812527	1.1279625	1.154987499	1.203249991	1.21701248	1.245912507	1.272262499	1.293087497	1.316787496	1.330724984	1.354412496	1.378875002	1.380312487	1.396762535	1.407149985	1.424325004	1.429799989	1.432637498	1.442862481	1.448025018	1.460274979	1.459712505	1.470737502	1.483637497	1.497987509	1.503675014	1.508937493	1.511299998	1.527699977	1.526737466	1.551350012	1.541837499	1.545124993
Blank	0.436512504	0.423575003	0.423362505	0.434875	0.4354125	0.4373625	0.430849996	0.433562495	0.435975004	0.423262496	0.428337496	0.435062505	0.438500006	0.431175001	0.444224998	0.434262499	0.432362497	0.425274998	0.442387499	0.429199997	0.429712504	0.434712503	0.430374999	0.4296	0.419349998	0.431662504	0.436249998	0.425462503	0.431112502	0.433225002	0.439937502	0.435387496	0.430612501	0.429549996	0.425837498	0.430312499	0.421399996	0.425574999	0.4296875	0.436250001	0.434074998	0.431562498	0.426399998	0.434387505	0.428012501	0.440850001	0.429412499	0.419050001
Trial 2	700 nm
Hours	0	1	2	3	4	5	6	7	8	9	10	11	12	13	14	15	16	17	18	19	20	21	22	23	24	25	26	27	28	29	30	31	32	33	34	35	36	37	38	39
Bacillus subtilis	0.445937503	0.444625001	0.450049996	0.454425	0.531574994	0.511399999	0.525299996	0.563037489	0.632199995	0.646737497	0.712112501	0.764450014	0.82311251	0.887774989	0.952012494	1.002837494	1.036649987	1.076587513	1.124499999	1.150987498	1.188275017	1.204700001	1.230212472	1.247050017	1.277312495	1.301862508	1.323175013	1.328299984	1.345112517	1.357662499	1.354387492	1.371587485	1.380587503	1.406437501	1.393999994	1.418024987	1.417587504	1.453537494	1.444999978	1.440049991
Serratia marcescens	0.445475005	0.441475	0.441487502	0.4297125	0.481424995	0.446525004	0.45205	0.446437504	0.482237496	0.463874999	0.484337498	0.509437505	0.550912507	0.604925007	0.6689125	0.731662497	0.782287493	0.854649998	0.930837497	0.990887478	1.03656248	1.071575001	1.110524997	1.13858749	1.179262489	1.205862507	1.234325007	1.2509875	1.266912505	1.292812496	1.298600018	1.311549991	1.337812498	1.37044999	1.368025005	1.391412511	1.40775001	1.439437479	1.442650005	1.434912503
Blank	0.461224999	0.460675001	0.460000001	0.453412499	0.502825007	0.469887503	0.450875003	0.4453375	0.484087497	0.444500003	0.454012498	0.455850005	0.452199996	0.455587499	0.46525	0.4619	0.4505	0.452550001	0.462850004	0.463812497	0.470137503	0.466724999	0.4774125	0.479662497	0.500887498	0.508212496	0.519112501	0.516800001	0.5208125	0.529525008	0.516437508	0.521562498	0.528437499	0.5533625	0.530937497	0.54355	0.546250001	0.567625001	0.560225006	0.540712509
