## Supplemental Table 2 for "Volatiles from *Serratia marcescens, S. proteamaculans*, and *Bacillus subtilis* Inhibit Growth of *Rhizopus stolonifer* and Other Fungi"

	f.value	p.value	-log10(p)	FDR	Tukey's HSD
Dimethyl trisulfide	15.647	5.9328e-05	4.2267	0.0018401	Spro-Bsub; Spro-Smar
Phenylethyl Alcohol	15.645	5.9357e-05	4.2265	0.0018401	Smar-Bsub; Spro-Bsub
1-Phenyl-2-propanone OR Benzyl methyl ketone	14.114	0.00011382	3.9438	0.0023522	Spro-Bsub; Spro-Smar
Benzophenone	12.53	0.00023311	3.6324	0.0032843	Smar-Bsub; Spro-Bsub
Benzene, 1-methoxy-4-methyl-	11.37	0.00040641	3.391	0.0032843	Smar-Bsub; Spro-Smar
2-Nonanol	11.269	0.00042726	3.3693	0.0032843	Smar-Bsub; Spro-Bsub
2-Nonanone	11.188	0.00044456	3.3521	0.0032843	Smar-Bsub; Spro-Bsub
Benzene, 1-chloro-2-methoxy- OR Amantadine	11.166	0.00044961	3.3472	0.0032843	Smar-Bsub; Spro-Smar
2-Undecanone	11.009	0.00048611	3.3133	0.0032843	Smar-Bsub; Spro-Bsub
2-Undecanol	10.607	0.00059538	3.2252	0.0032843	Smar-Bsub; Spro-Bsub
3-Aminoacetophenone OR Ethanone, 1-2-aminophenyl-	10.486	0.00063314	3.1985	0.0032843	Spro-Bsub; Spro-Smar
Anisole	10.479	0.00063567	3.1968	0.0032843	Smar-Bsub; Spro-Smar
2,4,6-Cycloheptatrien-1-one	7.4202	0.0034441	2.4629	0.016426	Spro-Bsub
Unknown methyl ketone 2	7.0117	0.0044078	2.3558	0.01952	Smar-Bsub; Spro-Bsub
2-Heptanone, 5-methyl-	6.8003	0.005019	2.2994	0.020745	Smar-Bsub; Spro-Bsub
unknown straight-chain alcohol 1	5.9421	0.0086431	2.0633	0.033492	Smar-Bsub; Spro-Bsub
Phenol, 2-iodo-	5.7829	0.0095895	2.0182	0.034974	Smar-Bsub; Spro-Smar
1,3-Cyclopentadiene, 5-methyl-	5.5937	0.010863	1.9641	0.037416	Smar-Bsub
2-Heptanone, 6-methyl-	5.486	0.011669	1.933	0.038078	Smar-Bsub; Spro-Bsub
2-Dodecanol	5.3052	0.013174	1.8803	0.04084	Smar-Bsub; Spro-Bsub
1-Decanol	5.2085	0.014066	1.8518	0.041527	Spro-Bsub; Spro-Smar
1-Nonanol	4.9188	0.017151	1.7657	0.048335	Spro-Bsub
