## Supplemental Table 3 for "Volatiles from *Serratia marcescens, S. proteamaculans*, and *Bacillus subtilis* Inhibit Growth of *Rhizopus stolonifer* and Other Fungi"

Compound	Bsub-A	Bsub-B	Bsub-C	Bsub-D	Bsub-E	Bsub-F	Bsub-G	Bsub-H	Bsub-I	Smar-A	Smar-B	Smar-C	Smar-D	Smar-E	Smar-G	Smar-H	Smar-I	Spro-A	Spro-B	Spro-C	Spro-D	Spro-E	Spro-F	Spro-G	Spro-H
1-(2-Thienyl)-1-propanone																				2.794678807
1-Decanol																					2.650011341	2.637782289	1.1934277	4.431565967
1-Hexanol																			1.413463545		4.025117847
1-Nonanol										2.505661035	3.21482422	4.045092611			2.175142151	3.085776974			2.187628218	7.094335897	3.523141738	2.890330027		5.247575036
1-Phenyl-2-propanone OR Benzyl methyl ketone										6.693326487	3.966888243	7.202813496		7.14405389		3.816234849	5.270513586	8.043600034	16.03418953	28.53613887	10.66769816	12.40178276	6.290856042	10.84472083	3.606835249
1,3-Cyclopentadiene, 5-methyl-										55.16244898	68.51124864	36.71037181	5.33522723	27.56709881	5.471073077	63.71922612	59.7756777							102.6795686	1.369411303
2-Decanol			2.561522936			10.68237273		1.719797701
2-Decanone		3.391501212	2.990856151		1.378086006			2.666584316
2-Dodecanol		4.763760845	4.1935248			5.855179825		6.617563506
2-Dodecanone		8.746044992	8.457681328		29.93978308	19.66377881		5.740692379
2-Heptanone		33.60203455	28.15767658		14.77118173					46.62630296		54.28173469		33.7706383		46.08023309	47.31620402		13.44783786	20.1884515				65.77234364
2-Heptanone, 4-methyl-		1.830321102	2.346324031		3.743547978			3.799390311
2-Heptanone, 5-methyl-		11.25818737	7.789553599	3.419331318		6.562319822		7.054779859
2-Heptanone, 6-methyl-		22.17540055	8.998720231	2.739674151	3.878435563	8.011502439		8.371228165
2-Methyl-3-isopropylpyrazine						2.734465877
2-Nonanol	1.608700957	15.18546917	13.58937682	3.522541336	9.381998156	12.96066964		13.46570855
2-Nonanone	3.005652232	22.29021718	18.39620936	4.2304386	15.19804384	16.93357553		22.86861884
2-Tridecanone	2.482463526	7.698342272	6.627975255		12.78123632	4.861321252	1.490251041	7.682898548		9.54436905	8.820097875	9.636717423		4.297860113		7.479300834	10.63621422		3.95926607	5.058955477	6.447599581			8.716799479	2.696148309
2-Undecanol	13.35723939	88.75986159	74.97000547	48.88131214	175.9170513	182.4127277	9.292299717	162.0399688	4.916340023
2-Undecanone	12.99950711	84.60941393	68.52759147	30.91481788	121.0716215	82.18215866	7.188157442	86.43446164	3.152449264	6.539785335	7.237380849			5.793128729		5.476368162	7.368939712	3.22705258	3.701965069		9.877049744	7.288800062	2.569730403	11.4420708	5.109866334
2,4,6-Cycloheptatrien-1-one										7.333453783	6.152233285	14.17652339		5.633337388		1.346047132	1.401112257	9.312096531	6.418145878	21.19687788	10.02329486	7.524827768	2.814319546	10.41151744	0.539776019
3-Aminoacetophenone OR Ethanone, 1-(2-aminophenyl)-										10.56430186		8.689204625		6.723125725				8.262601684	6.831196763	18.59098152	12.95609365	8.797400907		14.68230091	4.767189488
3-Hexanone OR Butanoic acid	1.150414143	11.34984811	6.120435593					25.42348463
5,9-Undecadien-2-one, 6,10-dimethyl-											2.774045443			5.523475747		5.936535397	5.143692315			4.940635383	4.66814834			6.053380896
Anisole										367.7972618	226.5495009	810.0507246		543.3154262	67.83479508	208.137138	152.7852493
Benzene, 1-chloro-2-methoxy- OR Amantadine										3.87067425	2.173573859	3.659117999				3.928183931	3.942921546
Benzene, 1-methoxy-4-methyl-										6.40622504	3.73154391	10.25814528		6.342228716		2.912186943	3.159768603
Benzophenone										3.526813671	2.663747794	3.54790178		2.138216732		3.327959757	4.920192984	2.489730332	2.333434448	5.030591044	3.632577169	2.405457022	1.776134629	5.620046523	1.597177097
Bicyclo[3.2.0]hept-3-en-2-one																	51.57161486							54.90367364
Butanoic acid, 2-methyl-	36.5668996	210.7386325	137.7643761	160.2044045	260.7089292		36.51352759		35.21513861			402.0073713						57.09498899		20.03734929				31.91445081
Butanoic acid, 3-methyl-	18.397674	85.06710525	66.56541099	81.58344806			19.8398058	523.7928589	16.87448532
Butylated Hydroxytoluene	1.933712111	14.94555335	15.1842656	1.106697159	3.889789569	4.775697504		3.258753177		3.186619651	4.274898281	5.836855449		3.855273137		7.65741828	5.269299273		0.938094711		2.306887816			4.664267915	1.303235847
Caprolactam										5.153119752	9.914053954			3.862486571		25.557092	16.02358031	2.701769426	1.996111202	6.872782305	3.085053223	2.33639706		15.07583447
Cyclohept-4-enone											7.42754144	12.20568784
Cyclohexanone																		15.59091939	11.53423666	17.03792158
Cyclooctene											2.118746087	4.770866306		1.88971965				4.00961845					1.336020485
Dimethyl trisulfide										47.40329731	19.07972272	28.52593108		31.51084994		16.59880687	8.210067656	1361.592834	452.8023831	499.1125233	1066.025589	811.7725874	188.3074927	78.40355998	387.370786
Formamide, N,N-dibutyl-												21.53259867												7.866129782
Phenol, 2-iodo-										4.486937475	3.102646403					5.462684044	8.425236137
Phenol, 2-methoxy-										76.35885496	41.12173851	293.1707949		83.01607295	4.104758073	23.50482559	26.69084412
Phenol, 2-methoxy- OR Phenol, 4-methoxy-			0.844177803		0.960197367	0.841008257
Phenol, 3-ethyl-										2.785756202	1.307023275
Phenylethyl Alcohol										113.150918	90.21607553	69.49338479	31.78649878	46.36402462	16.03695611	151.4878565	167.9575111	56.07241267	66.3281897	97.23816256	123.8578961	97.52832339	60.85888414	141.3939405	45.66609016
Prenol	1.804645059						0.883821406
Propanoic acid, 2-methyl-	9.793512225	66.6100164	25.23921595	65.75206597	39.21083407		15.24376112	332.4860401	15.42359289
Pyrazine, 2-ethyl-5-methyl-										13.27464115		14.03943261		12.65675235		8.931759509		9.277037407	41.07706467			13.05393748		14.38351416
Pyrazine, 2-ethyl-6-methyl-										2.671012715	2.014191857	3.415798495		1.380714361						49.16881073	19.93980551			0.942977428
Pyrazine, 2-methyl-5-propyl- OR 2-Methyl-3-isopropylpyrazine														13.07013813								5.789115008
Pyrazine, 2,5-dimethyl-3-(3-methylbutyl)-										2.152157541	1.513388939										1.464361869			1.600689496
Pyrazine, trimethyl-																		21.38101632		40.42773732
Pyridine, 2,3,5-trimethyl-																4.351025469
Pyridine, 2,4,6-trimethyl-												3.262323182						2.915761887
Pyridine, 3-methyl-		2.438962195	2.978911624
Quinazoline, 4-methyl-										3.765447779	1.593222166									1.692875051	2.949256486			1.117883901
Quinoline, 3-methyl-																5.219712451	6.244221429			2.743091958	2.578847709	1.552197184		2.642684226	1.513932774
Quinoline, 4-methyl-																		2.824098389	1.448666155
S-Methyl methanethiosulfinate										8.70268463													9.968744044		18.46941002
Unknown methyl ketone 2	5.821849048	54.53710003	49.91573879	5.550329271	36.31046537	3.61643068		33.37453178	1.092286691
Unknown methyl ketone 3	5.436234995	62.2416479	59.21714198		3.216963207
Unknown methyl ketone 4						2.607050849		3.608048058
unknown straight-chain alcohol 1		12.01655539	12.87106374	2.291921813		6.399923579		11.14794066
Unknown straight-chain alcohol 3			11.60739844		7.838535886			16.15739329
